# Characterization of Cysteine-rich protein families of *Giardia lamblia* and their role during antigenic variation

**DOI:** 10.1101/2022.03.07.483299

**Authors:** Macarena Rodríguez-Walker, Cecilia R. Molina, Lucas A. Luján, Alicia Saura, Verónica M. Baronetto, Jon Jerlström-Hultqvist, Staffan G. Svärd, Elmer A. Fernández, Hugo D. Luján

## Abstract

*Giardia lamblia* encode several families of cysteine-rich proteins. Among these families are the Variant-specific Surface Proteins (VSPs), which are involved in the process of antigenic variation. In addition to VSPs, other Cys-rich proteins have been described, such as High Cysteine Membrane Proteins (HCMPs), High Cysteine Proteins (HCPs) and Tenascin-like Proteins (TLPs). However, these proteins are less characterized and there is no consensus on their subcellular localization, function, expression, and relationship with the VSPs. Although numerous efforts have been made to determine the distinctive characteristics of VSPs and the number of VSP genes present in the genome of *Giardia*, a clear profile of the VSP repertoire is still lacking. Here, we performed an exhaustive analysis of the Cys-rich families in the recently updated version of the *Giardia* genome, including their organization, characteristic features, evolution and levels of expression, by combining simple pattern searches and predictions with massive sequencing techniques, integrating and reanalyzing as much omics data as possible. We propose a new classification for the Cys-rich protein-encoding genes and pseudogenes that better describes their involvement in the parasite biology and define unique characteristics of the VSPs that include, besides their known features, an Initiator element/Kozak-like sequence, an extended polyadenylation signal and a unique pattern of mutually exclusive transcript accumulation. Our findings also imply that the HCMPs (now named Cys-Rich Membrane Proteins, CRMPs) are upregulated under stress conditions and might protect the parasite during VSP switching. These results contribute to a better understanding of the process of antigenic variation in this pathogen.

**Author Summary:** The most common cause of parasite-induced diarrhea is *Giardia lamblia*. This intestinal parasite causes 180 million cases of symptomatic disease (giardiasis) yearly but also many asymptomatic infections, resulting in that more than 0.5 billion people are currently colonized by the parasite. One key virulence mechanism of *G. lamblia*, resulting in long-term infections and frequent re-infections, is antigenic variation of Variant-specific Surface Proteins (VSPs). The cysteine-rich VSP proteins are encoded by a multi-gene family but until now the number of genes and how they are regulated has been unclear. Here a recently assembled *Giardia* reference genome was analyzed using different bioinformatic analyses and this revealed that there are 136 VSP genes in the *Giardia* genome. The analyses revealed that there are additional cysteine rich proteins in gene families with fewer members that are related to VSPs but with other roles than antigenic variation. A large number of incomplete VSP genes were also identified and they can function as a sequence reservoir for generation of VSP variability. The VSP genes have unique regulatory elements in the upstream and downstream regions, suggesting a role in regulation. Several gene expression data sets were re-analyzed and it showed that one major VSP is expressed per cell. This study is the first to reveal the organization of VSPs in *Giardia* and it will be the basis for further studies of the mechanism of antigenic variation in this important intestinal parasite.
