## Supplemental Table S6 for "Characterization of Cysteine-rich protein families of *Giardia lamblia* and their role during antigenic variation"

### Sheet: Motif ID GACTTAGGTAGTRAAYGCKK 
Sequence Name	Strand	Start	End	p-value	q-value	Matched Sequence	Suggested annotation	Comment
GL50803_00113093	+	2	21	1e-12	6.32e-09	GACTTAGGTAGTGAATGCTG	pVSP
GL50803_00114277	+	2	21	1e-12	6.32e-09	GACTTAGGTAGTGAATGCTG	pVSP
GL50803_00114674	+	2	21	1e-12	6.32e-09	GACTTAGGTAGTGAATGCTG	VSP
GL50803_00115742	+	2	21	1e-12	6.32e-09	GACTTAGGTAGTGAATGCTG	VSP
GL50803_00137606	+	2	21	1e-12	6.32e-09	GACTTAGGTAGTGAATGCTG	VSP
GL50803_00137608	+	2	21	1e-12	6.32e-09	GACTTAGGTAGTGAATGCTG	VSP with INR
GL50803_00137611	+	2	21	1e-12	6.32e-09	GACTTAGGTAGTGAATGCTG	unspecified product (pVSP)
GL50803_00137620	+	2	21	1e-12	6.32e-09	GACTTAGGTAGTGAATGCTG	VSP
GL50803_00137717	+	2	21	1e-12	6.32e-09	GACTTAGGTAGTGAATGCTG	VSP
GL50803_00221693	+	2	21	1e-12	6.32e-09	GACTTAGGTAGTGAATGCTG	VSP
GL50803_0026590	+	2	21	1e-12	6.32e-09	GACTTAGGTAGTGAATGCTG	unspecified product (pVSP)
GL50803_0032933	+	2	21	1e-12	6.32e-09	GACTTAGGTAGTGAATGCTG	VSP
GL50803_0041472	+	3	22	1e-12	6.32e-09	GACTTAGGTAGTGAATGCTG	VSP
GL50803_0050014	+	2	21	1e-12	6.32e-09	GACTTAGGTAGTGAATGCTG	unspecified product (pVSP)
GL50803_0050015	+	2	21	1e-12	6.32e-09	GACTTAGGTAGTGAATGCTG	unspecified product (pVSP)
GL50803_0050020	+	2	21	1e-12	6.32e-09	GACTTAGGTAGTGAATGCTG	unspecified product (pVSP)
GL50803_0050024	+	2	21	1e-12	6.32e-09	GACTTAGGTAGTGAATGCTG	unspecified product (pVSP)
GL50803_0050030	+	2	21	1e-12	6.32e-09	GACTTAGGTAGTGAATGCTG	unspecified product (pVSP)
GL50803_0050034	+	2	21	1e-12	6.32e-09	GACTTAGGTAGTGAATGCTG	unspecified product (pVSP)
GL50803_0050037	+	2	21	1e-12	6.32e-09	GACTTAGGTAGTGAATGCTG	unspecified product (pVSP)
GL50803_0050101	+	2	21	1e-12	6.32e-09	GACTTAGGTAGTGAATGCTG	VSP
GL50803_0050178	+	2	21	1e-12	6.32e-09	GACTTAGGTAGTGAATGCTG	unspecified product (pVSP)
GL50803_0050181	+	2	21	1e-12	6.32e-09	GACTTAGGTAGTGAATGCTG	VSP
GL50803_0050188	+	2	21	1e-12	6.32e-09	GACTTAGGTAGTGAATGCTG	unspecified product (pVSP)
GL50803_0050189	+	2	21	1e-12	6.32e-09	GACTTAGGTAGTGAATGCTG	unspecified product (pVSP)
GL50803_0050190	+	2	21	1e-12	6.32e-09	GACTTAGGTAGTGAATGCTG	unspecified product (pVSP)
GL50803_0050191	+	2	21	1e-12	6.32e-09	GACTTAGGTAGTGAATGCTG	unspecified product (pVSP)
GL50803_0050192	+	2	21	1e-12	6.32e-09	GACTTAGGTAGTGAATGCTG	unspecified product (pVSP)
GL50803_0050193	+	2	21	1e-12	6.32e-09	GACTTAGGTAGTGAATGCTG	unspecified product (pVSP)
GL50803_0050194	+	2	21	1e-12	6.32e-09	GACTTAGGTAGTGAATGCTG	unspecified product (pVSP)
GL50803_0050195	+	2	21	1e-12	6.32e-09	GACTTAGGTAGTGAATGCTG	unspecified product (pVSP)
GL50803_0050211	+	2	21	1e-12	6.32e-09	GACTTAGGTAGTGAATGCTG	unspecified product (pVSP)
GL50803_0050236	+	2	21	1e-12	6.32e-09	GACTTAGGTAGTGAATGCTG	unspecified product (pVSP)
GL50803_0050238	+	2	21	1e-12	6.32e-09	GACTTAGGTAGTGAATGCTG	unspecified product (pVSP)
GL50803_0050244	+	2	21	1e-12	6.32e-09	GACTTAGGTAGTGAATGCTG	pVSP
GL50803_0050245	+	2	21	1e-12	6.32e-09	GACTTAGGTAGTGAATGCTG	unspecified product (pVSP)
GL50803_0050248	+	2	21	1e-12	6.32e-09	GACTTAGGTAGTGAATGCTG	unspecified product (pVSP)
GL50803_0050252	+	2	21	1e-12	6.32e-09	GACTTAGGTAGTGAATGCTG	unspecified product (pVSP)
GL50803_0050256	+	2	21	1e-12	6.32e-09	GACTTAGGTAGTGAATGCTG	pVSP
GL50803_0050257	+	2	21	1e-12	6.32e-09	GACTTAGGTAGTGAATGCTG	unspecified product (pVSP)
GL50803_0050265	+	2	21	1e-12	6.32e-09	GACTTAGGTAGTGAATGCTG	pVSP
GL50803_0050266	+	2	21	1e-12	6.32e-09	GACTTAGGTAGTGAATGCTG	unspecified product (pVSP)
GL50803_0050268	+	2	21	1e-12	6.32e-09	GACTTAGGTAGTGAATGCTG	unspecified product (pVSP)
GL50803_0050269	+	2	21	1e-12	6.32e-09	GACTTAGGTAGTGAATGCTG	unspecified product (pVSP)
GL50803_0050270	+	2	21	1e-12	6.32e-09	GACTTAGGTAGTGAATGCTG	pVSP
GL50803_0050271	+	2	21	1e-12	6.32e-09	GACTTAGGTAGTGAATGCTG	pVSP
GL50803_0050272	+	2	21	1e-12	6.32e-09	GACTTAGGTAGTGAATGCTG	pVSP
GL50803_0050273	+	2	21	1e-12	6.32e-09	GACTTAGGTAGTGAATGCTG	unspecified product (pVSP)
GL50803_0050274	+	2	21	1e-12	6.32e-09	GACTTAGGTAGTGAATGCTG	pVSP
GL50803_0050319	+	2	21	1e-12	6.32e-09	GACTTAGGTAGTGAATGCTG	pVSP
GL50803_0050320	+	2	21	1e-12	6.32e-09	GACTTAGGTAGTGAATGCTG	unspecified product (pVSP)
GL50803_0050324	+	2	21	1e-12	6.32e-09	GACTTAGGTAGTGAATGCTG	unspecified product (pVSP)
GL50803_0050325	+	2	21	1e-12	6.32e-09	GACTTAGGTAGTGAATGCTG	pVSP
GL50803_0050416	+	2	21	1e-12	6.32e-09	GACTTAGGTAGTGAATGCTG	unspecified product (pVSP)
GL50803_0050417	+	2	21	1e-12	6.32e-09	GACTTAGGTAGTGAATGCTG	unspecified product (pVSP)
GL50803_0050436	+	2	21	1e-12	6.32e-09	GACTTAGGTAGTGAATGCTG	unspecified product (pVSP)
GL50803_0050438	+	2	21	1e-12	6.32e-09	GACTTAGGTAGTGAATGCTG	unspecified product (pVSP)
GL50803_00112693	+	9	28	4.25e-12	2.58e-08	GACTTAGGTAGTAAATGCTG	VSP
GL50803_008595	+	9	28	4.25e-12	2.58e-08	GACTTAGGTAGTAAATGCTG	VSP
GL50803_00101496	+	14	33	9.55e-12	4.43e-08	GACTTAGGTAGTAAACGCTG	VSP
GL50803_0050064	+	14	33	9.55e-12	4.43e-08	GACTTAGGTAGTAAACGCTG	VSP
GL50803_00113450	+	2	21	1.45e-11	4.43e-08	GACTTAGGTAGTAAATGCGT	VSP with INR
GL50803_00117472	+	14	33	1.45e-11	4.43e-08	GACTTAGGTAGTAAATGCGT	VSP
GL50803_00117473	+	14	33	1.45e-11	4.43e-08	GACTTAGGTAGTAAATGCGT	VSP
GL50803_0026894	+	3	22	1.45e-11	4.43e-08	GACTTAGGTAGTAAATGCGT	VSP
GL50803_00112009	+	2	21	1.53e-11	4.43e-08	GACTTGGGTAGTGAATGCTG	unspecified product (pVSP)
GL50803_00114065	+	2	21	1.53e-11	4.43e-08	GACTTGGGTAGTGAATGCTG	pVSP
GL50803_0040305	+	2	21	1.53e-11	4.43e-08	GACTTGGGTAGTGAATGCTG	unspecified product (pVSP)
GL50803_0040328	+	2	21	1.53e-11	4.43e-08	GACTTGGGTAGTGAATGCTG	unspecified product (pVSP)
GL50803_0050010	+	2	21	1.53e-11	4.43e-08	GACTTGGGTAGTGAATGCTG	unspecified product (pVSP)
GL50803_0050011	+	2	21	1.53e-11	4.43e-08	GACTTGGGTAGTGAATGCTG	unspecified product (pVSP)
GL50803_0050012	+	2	21	1.53e-11	4.43e-08	GACTTGGGTAGTGAATGCTG	unspecified product (pVSP)
GL50803_0050017	+	2	21	1.53e-11	4.43e-08	GACTTGGGTAGTGAATGCTG	unspecified product (pVSP)
GL50803_0050019	+	2	21	1.53e-11	4.43e-08	GACTTGGGTAGTGAATGCTG	unspecified product (pVSP)
GL50803_0050021	+	2	21	1.53e-11	4.43e-08	GACTTGGGTAGTGAATGCTG	unspecified product (pVSP)
GL50803_0050022	+	2	21	1.53e-11	4.43e-08	GACTTGGGTAGTGAATGCTG	unspecified product (pVSP)
GL50803_0050029	+	2	21	1.53e-11	4.43e-08	GACTTGGGTAGTGAATGCTG	unspecified product (pVSP)
GL50803_0050142	+	2	21	1.53e-11	4.43e-08	GACTTGGGTAGTGAATGCTG	unspecified product (pVSP)
GL50803_0050179	+	2	21	1.53e-11	4.43e-08	GACTTGGGTAGTGAATGCTG	pVSP
GL50803_0050255	+	2	21	1.53e-11	4.43e-08	GACTTGGGTAGTGAATGCTG	unspecified product (pVSP)
GL50803_0050404	+	2	21	1.53e-11	4.43e-08	GACTTGGGTAGTGAATGCTG	unspecified product (pVSP)
GL50803_0050405	+	2	21	1.53e-11	4.43e-08	GACTTGGGTAGTGAATGCTG	unspecified product (pVSP)
GL50803_0050406	+	2	21	1.53e-11	4.43e-08	GACTTGGGTAGTGAATGCTG	unspecified product (pVSP)
GL50803_0050409	+	2	21	1.53e-11	4.43e-08	GACTTGGGTAGTGAATGCTG	unspecified product (pVSP)
GL50803_0050410	+	2	21	1.53e-11	4.43e-08	GACTTGGGTAGTGAATGCTG	unspecified product (pVSP)
GL50803_0050411	+	2	21	1.53e-11	4.43e-08	GACTTGGGTAGTGAATGCTG	unspecified product (pVSP)
GL50803_0050412	+	2	21	1.53e-11	4.43e-08	GACTTGGGTAGTGAATGCTG	unspecified product (pVSP)
GL50803_0050413	+	2	21	1.53e-11	4.43e-08	GACTTGGGTAGTGAATGCTG	unspecified product (pVSP)
GL50803_0050414	+	2	21	1.53e-11	4.43e-08	GACTTGGGTAGTGAATGCTG	unspecified product (pVSP)
GL50803_0050415	+	2	21	1.53e-11	4.43e-08	GACTTGGGTAGTGAATGCTG	unspecified product (pVSP)
GL50803_0050418	+	2	21	1.53e-11	4.43e-08	GACTTGGGTAGTGAATGCTG	unspecified product (pVSP)
GL50803_0050419	+	2	21	1.53e-11	4.43e-08	GACTTGGGTAGTGAATGCTG	unspecified product (pVSP)
GL50803_0050420	+	2	21	1.53e-11	4.43e-08	GACTTGGGTAGTGAATGCTG	unspecified product (pVSP)
GL50803_0050421	+	2	21	1.53e-11	4.43e-08	GACTTGGGTAGTGAATGCTG	unspecified product (pVSP)
GL50803_0050422	+	2	21	1.53e-11	4.43e-08	GACTTGGGTAGTGAATGCTG	unspecified product (pVSP)
GL50803_0050424	+	2	21	1.53e-11	4.43e-08	GACTTGGGTAGTGAATGCTG	unspecified product (pVSP)
GL50803_0050426	+	2	21	1.53e-11	4.43e-08	GACTTGGGTAGTGAATGCTG	unspecified product (pVSP)
GL50803_0050427	+	2	21	1.53e-11	4.43e-08	GACTTGGGTAGTGAATGCTG	unspecified product (pVSP)
GL50803_0050429	+	2	21	1.53e-11	4.43e-08	GACTTGGGTAGTGAATGCTG	pVSP
GL50803_0050431	+	2	21	1.53e-11	4.43e-08	GACTTGGGTAGTGAATGCTG	unspecified product (pVSP)
GL50803_0050432	+	2	21	1.53e-11	4.43e-08	GACTTGGGTAGTGAATGCTG	unspecified product (pVSP)
GL50803_0050434	+	2	21	1.53e-11	4.43e-08	GACTTGGGTAGTGAATGCTG	unspecified product (pVSP)
GL50803_0050435	+	2	21	1.53e-11	4.43e-08	GACTTGGGTAGTGAATGCTG	unspecified product (pVSP)
GL50803_0050461	+	2	21	1.53e-11	4.43e-08	GACTTGGGTAGTGAATGCTG	unspecified product (pVSP)
GL50803_0050462	+	2	21	1.53e-11	4.43e-08	GACTTGGGTAGTGAATGCTG	unspecified product (pVSP)
GL50803_0050463	+	2	21	1.53e-11	4.43e-08	GACTTGGGTAGTGAATGCTG	unspecified product (pVSP)
GL50803_0050466	+	2	21	1.53e-11	4.43e-08	GACTTGGGTAGTGAATGCTG	unspecified product (pVSP)
GL50803_0050469	+	2	21	1.53e-11	4.43e-08	GACTTGGGTAGTGAATGCTG	unspecified product (pVSP)
GL50803_0050473	+	2	21	1.53e-11	4.43e-08	GACTTGGGTAGTGAATGCTG	unspecified product (pVSP)
GL50803_0050474	+	2	21	1.53e-11	4.43e-08	GACTTGGGTAGTGAATGCTG	unspecified product (pVSP)
GL50803_0050476	+	2	21	1.53e-11	4.43e-08	GACTTGGGTAGTGAATGCTG	unspecified product (pVSP)
GL50803_0050477	+	2	21	1.53e-11	4.43e-08	GACTTGGGTAGTGAATGCTG	unspecified product (pVSP)
GL50803_0050479	+	2	21	1.53e-11	4.43e-08	GACTTGGGTAGTGAATGCTG	unspecified product (pVSP)
GL50803_0050480	+	2	21	1.53e-11	4.43e-08	GACTTGGGTAGTGAATGCTG	unspecified product (pVSP)
GL50803_0050484	+	2	21	1.53e-11	4.43e-08	GACTTGGGTAGTGAATGCTG	unspecified product (pVSP)
GL50803_0050485	+	2	21	1.53e-11	4.43e-08	GACTTGGGTAGTGAATGCTG	unspecified product (pVSP)
GL50803_0050486	+	2	21	1.53e-11	4.43e-08	GACTTGGGTAGTGAATGCTG	unspecified product (pVSP)
GL50803_0050488	+	2	21	1.53e-11	4.43e-08	GACTTGGGTAGTGAATGCTG	unspecified product (pVSP)
GL50803_0050491	+	2	21	1.53e-11	4.43e-08	GACTTGGGTAGTGAATGCTG	unspecified product (pVSP)
GL50803_0050492	+	2	21	1.53e-11	4.43e-08	GACTTGGGTAGTGAATGCTG	unspecified product (pVSP)
GL50803_0050494	+	2	21	1.53e-11	4.43e-08	GACTTGGGTAGTGAATGCTG	unspecified product (pVSP)
GL50803_0050495	+	2	21	1.53e-11	4.43e-08	GACTTGGGTAGTGAATGCTG	unspecified product (pVSP)
GL50803_0050497	+	2	21	1.53e-11	4.43e-08	GACTTGGGTAGTGAATGCTG	unspecified product (pVSP)
GL50803_0050498	+	2	21	1.53e-11	4.43e-08	GACTTGGGTAGTGAATGCTG	unspecified product (pVSP)
GL50803_00114121	+	5	24	1.65e-11	4.53e-08	TACTTAGGTAGTGAATGCTG	unspecified product (pVSP)
GL50803_00137605	+	5	24	1.65e-11	4.53e-08	TACTTAGGTAGTGAATGCTG	VSP with INR
GL50803_0050046	+	5	24	1.65e-11	4.53e-08	TACTTAGGTAGTGAATGCTG	unspecified product (pVSP)
GL50803_0050196	+	5	24	1.65e-11	4.53e-08	TACTTAGGTAGTGAATGCTG	unspecified product (pVSP)
GL50803_0050203	+	5	24	1.65e-11	4.53e-08	TACTTAGGTAGTGAATGCTG	unspecified product (pVSP)
GL50803_0050322	+	5	24	1.65e-11	4.53e-08	TACTTAGGTAGTGAATGCTG	unspecified product (pVSP)
GL50803_0040571	+	2	21	1.86e-11	4.53e-08	GACTTAGGTAGTGAATGCTA	unspecified product (pVSP)
GL50803_0050237	+	2	21	1.86e-11	4.53e-08	GACTTAGGTAGTGAATGCTA	unspecified product (pVSP)
GL50803_0050239	+	2	21	1.86e-11	4.53e-08	GACTTAGGTAGTGAATGCTA	unspecified product (pVSP)
GL50803_0050240	+	2	21	1.86e-11	4.53e-08	GACTTAGGTAGTGAATGCTA	unspecified product (pVSP)
GL50803_0050241	+	2	21	1.86e-11	4.53e-08	GACTTAGGTAGTGAATGCTA	unspecified product (pVSP)
GL50803_0050242	+	2	21	1.86e-11	4.53e-08	GACTTAGGTAGTGAATGCTA	unspecified product (pVSP)
GL50803_0050243	+	2	21	1.86e-11	4.53e-08	GACTTAGGTAGTGAATGCTA	pVSP
GL50803_0050247	+	2	21	1.86e-11	4.53e-08	GACTTAGGTAGTGAATGCTA	pVSP
GL50803_0050250	+	2	21	1.86e-11	4.53e-08	GACTTAGGTAGTGAATGCTA	unspecified product (pVSP)
GL50803_0050253	+	2	21	1.86e-11	4.53e-08	GACTTAGGTAGTGAATGCTA	unspecified product (pVSP)
GL50803_0050254	+	2	21	1.86e-11	4.53e-08	GACTTAGGTAGTGAATGCTA	unspecified product (pVSP)
GL50803_0050258	+	2	21	1.86e-11	4.53e-08	GACTTAGGTAGTGAATGCTA	unspecified product (pVSP)
GL50803_0050259	+	2	21	1.86e-11	4.53e-08	GACTTAGGTAGTGAATGCTA	VSP
GL50803_0050321	+	2	21	1.86e-11	4.53e-08	GACTTAGGTAGTGAATGCTA	pVSP
GL50803_0050439	+	2	21	1.86e-11	4.53e-08	GACTTAGGTAGTGAATGCTA	unspecified product (pVSP)
GL50803_0050440	+	2	21	1.86e-11	4.53e-08	GACTTAGGTAGTGAATGCTA	unspecified product (pVSP)
GL50803_0050441	+	2	21	1.86e-11	4.53e-08	GACTTAGGTAGTGAATGCTA	unspecified product (pVSP)
GL50803_00101380	+	3	22	2.2e-11	4.97e-08	GACTTAGGTAGTAAACGCGT	VSP
GL50803_00112208	+	3	22	2.2e-11	4.97e-08	GACTTAGGTAGTAAACGCGT	VSP with INR
GL50803_00115797	+	3	22	2.2e-11	4.97e-08	GACTTAGGTAGTAAACGCGT	VSP with INR
GL50803_0013194	+	2	21	2.2e-11	4.97e-08	GACTTAGGTAGTAAACGCGT	VSP AS8
GL50803_00137604	+	2	21	2.2e-11	4.97e-08	GACTTAGGTAGTAAACGCGT	VSP S8
GL50803_00137710	+	3	22	2.2e-11	4.97e-08	GACTTAGGTAGTAAACGCGT	unspecified product (pVSP)
GL50803_0028626	+	3	22	2.2e-11	4.97e-08	GACTTAGGTAGTAAACGCGT	VSP
GL50803_0050066	+	2	21	2.2e-11	4.97e-08	GACTTAGGTAGTAAACGCGT	VSP
GL50803_0050100	+	3	22	2.2e-11	4.97e-08	GACTTAGGTAGTAAACGCGT	VSP
GL50803_0050102	+	3	22	2.2e-11	4.97e-08	GACTTAGGTAGTAAACGCGT	VSP
GL50803_00d112208	+	3	22	2.2e-11	4.97e-08	GACTTAGGTAGTAAACGCGT	VSP with INR
GL50803_00d115797	+	3	22	2.2e-11	4.97e-08	GACTTAGGTAGTAAACGCGT	VSP with INR
GL50803_0014297	+	15	34	2.62e-11	5.87e-08	TACTTAGGTAGTAAATGCTG	pVSP
GL50803_00137610	+	2	21	2.99e-11	6.42e-08	GACTTAGGTAGTGAATGCTC	unspecified product (pVSP)
GL50803_00137697	+	2	21	2.99e-11	6.42e-08	GACTTAGGTAGTGAATGCTC	VSP
GL50803_0040233	+	2	21	2.99e-11	6.42e-08	GACTTAGGTAGTGAATGCTC	unspecified product (pVSP)
GL50803_0050143	+	2	21	2.99e-11	6.42e-08	GACTTAGGTAGTGAATGCTC	VSP AS8
GL50803_0050202	+	2	21	2.99e-11	6.42e-08	GACTTAGGTAGTGAATGCTC	unspecified product (pVSP)
GL50803_0050208	+	2	21	2.99e-11	6.42e-08	GACTTAGGTAGTGAATGCTC	unspecified product (pVSP)
GL50803_0050210	+	2	21	2.99e-11	6.42e-08	GACTTAGGTAGTGAATGCTC	unspecified product (pVSP)
GL50803_00115085	+	2	21	4.79e-11	1.02e-07	GACTTAGGTAGTGAACGCTC	pVSP
GL50803_0015206	+	5	24	6.19e-11	1.3e-07	TACTTAGGTAGTAAATGCGT	unspecified product (pVSP)
GL50803_0050180	+	7	26	6.19e-11	1.3e-07	TACTTAGGTAGTAAATGCGT	unspecified product (pVSP)
GL50803_0050016	+	2	21	6.66e-11	1.33e-07	GACTTGGGTAGTGAATGCTA	unspecified product (pVSP)
GL50803_0050026	+	2	21	6.66e-11	1.33e-07	GACTTGGGTAGTGAATGCTA	unspecified product (pVSP)
GL50803_0050407	+	2	21	6.66e-11	1.33e-07	GACTTGGGTAGTGAATGCTA	unspecified product (pVSP)
GL50803_0050430	+	2	21	6.66e-11	1.33e-07	GACTTGGGTAGTGAATGCTA	unspecified product (pVSP)
GL50803_0050433	+	2	21	6.66e-11	1.33e-07	GACTTGGGTAGTGAATGCTA	unspecified product (pVSP)
GL50803_0050467	+	2	21	6.66e-11	1.33e-07	GACTTGGGTAGTGAATGCTA	unspecified product (pVSP)
GL50803_0050470	+	2	21	6.66e-11	1.33e-07	GACTTGGGTAGTGAATGCTA	unspecified product (pVSP)
GL50803_0050487	+	2	21	6.66e-11	1.33e-07	GACTTGGGTAGTGAATGCTA	unspecified product (pVSP)
GL50803_0050490	+	2	21	6.66e-11	1.33e-07	GACTTGGGTAGTGAATGCTA	unspecified product (pVSP)
GL50803_0050049	+	5	24	6.95e-11	1.33e-07	TACTTAGGTAGTGAATGCTA	unspecified product (pVSP)
GL50803_0050050	+	5	24	6.95e-11	1.33e-07	TACTTAGGTAGTGAATGCTA	unspecified product (pVSP)
GL50803_0050051	+	5	24	6.95e-11	1.33e-07	TACTTAGGTAGTGAATGCTA	unspecified product (pVSP)
GL50803_0050052	+	5	24	6.95e-11	1.33e-07	TACTTAGGTAGTGAATGCTA	unspecified product (pVSP)
GL50803_0050053	+	5	24	6.95e-11	1.33e-07	TACTTAGGTAGTGAATGCTA	unspecified product (pVSP)
GL50803_0050054	+	5	24	6.95e-11	1.33e-07	TACTTAGGTAGTGAATGCTA	unspecified product (pVSP)
GL50803_0050182	+	5	24	6.95e-11	1.33e-07	TACTTAGGTAGTGAATGCTA	unspecified product (pVSP)
GL50803_00101765	+	7	26	7.83e-11	1.33e-07	TACTTAGGTAGTAAACGCGT	VSP
GL50803_00102178	+	7	26	7.83e-11	1.33e-07	TACTTAGGTAGTAAACGCGT	VSP
GL50803_00102662	+	9	28	7.83e-11	1.33e-07	TACTTAGGTAGTAAACGCGT	VSP
GL50803_00111933	+	7	26	7.83e-11	1.33e-07	TACTTAGGTAGTAAACGCGT	VSP
GL50803_00111936	+	7	26	7.83e-11	1.33e-07	TACTTAGGTAGTAAACGCGT	VSP
GL50803_00112207	+	9	28	7.83e-11	1.33e-07	TACTTAGGTAGTAAACGCGT	VSP
GL50803_00113024	+	15	34	7.83e-11	1.33e-07	TACTTAGGTAGTAAACGCGT	VSP
GL50803_00113304	+	7	26	7.83e-11	1.33e-07	TACTTAGGTAGTAAACGCGT	VSP
GL50803_00113357	+	7	26	7.83e-11	1.33e-07	TACTTAGGTAGTAAACGCGT	VSP
GL50803_00117204	+	7	26	7.83e-11	1.33e-07	TACTTAGGTAGTAAACGCGT	VSP
GL50803_00136003	+	9	28	7.83e-11	1.33e-07	TACTTAGGTAGTAAACGCGT	VSP
GL50803_00136004	+	9	28	7.83e-11	1.33e-07	TACTTAGGTAGTAAACGCGT	VSP
GL50803_00137707	+	7	26	7.83e-11	1.33e-07	TACTTAGGTAGTAAACGCGT	VSP
GL50803_00137708	+	7	26	7.83e-11	1.33e-07	TACTTAGGTAGTAAACGCGT	VSP
GL50803_00137729	+	7	26	7.83e-11	1.33e-07	TACTTAGGTAGTAAACGCGT	VSP
GL50803_0015400	+	15	34	7.83e-11	1.33e-07	TACTTAGGTAGTAAACGCGT	VSP
GL50803_0040591	+	7	26	7.83e-11	1.33e-07	TACTTAGGTAGTAAACGCGT	VSP AS8
GL50803_0050070	+	9	28	7.83e-11	1.33e-07	TACTTAGGTAGTAAACGCGT	VSP
GL50803_0050225	+	15	34	7.83e-11	1.33e-07	TACTTAGGTAGTAAACGCGT	VSP
GL50803_0050290	+	7	26	7.83e-11	1.33e-07	TACTTAGGTAGTAAACGCGT	VSP
GL50803_0050390	+	15	34	7.83e-11	1.33e-07	TACTTAGGTAGTAAACGCGT	pVSP
GL50803_0089315	+	17	36	7.83e-11	1.33e-07	TACTTAGGTAGTAAACGCGT	VSP
GL50803_00d101765	+	7	26	7.83e-11	1.33e-07	TACTTAGGTAGTAAACGCGT	VSP
GL50803_00d113304	+	7	26	7.83e-11	1.33e-07	TACTTAGGTAGTAAACGCGT	VSP
GL50803_00d117204	+	7	26	7.83e-11	1.33e-07	TACTTAGGTAGTAAACGCGT	VSP
GL50803_0050472	+	2	21	8.22e-11	1.39e-07	GACTCAGGTAGTGAATGCTT	unspecified product (pVSP)
GL50803_00112048	+	14	33	8.66e-11	1.4e-07	GACTTAGGTAGTAAACGCAT	unspecified product (pVSP)
GL50803_00115047	+	3	22	8.66e-11	1.4e-07	GACTTAGGTAGTAAACGCAT	VSP
GL50803_0013390	+	2	21	8.66e-11	1.4e-07	GACTTAGGTAGTAAACGCAT	VSP
GL50803_00137722	+	2	21	8.66e-11	1.4e-07	GACTTAGGTAGTAAACGCAT	VSP
GL50803_00137723	+	2	21	8.66e-11	1.4e-07	GACTTAGGTAGTAAACGCAT	VSP
GL50803_0037093	+	2	21	8.66e-11	1.4e-07	GACTTAGGTAGTAAACGCAT	VSP
GL50803_004313	+	14	33	8.66e-11	1.4e-07	GACTTAGGTAGTAAACGCAT	VSP
GL50803_0050317	+	14	33	8.66e-11	1.4e-07	GACTTAGGTAGTAAACGCAT	VSP
GL50803_0050363	+	14	33	8.66e-11	1.4e-07	GACTTAGGTAGTAAACGCAT	VSP
GL50803_0050366	+	14	33	8.66e-11	1.4e-07	GACTTAGGTAGTAAACGCAT	VSP with INR
GL50803_0050218	+	5	24	8.86e-11	1.43e-07	TACTTAGGTAGTGAATGCTC	unspecified product (pVSP)
GL50803_00101010	+	14	33	1.01e-10	1.58e-07	GACTTAGGTAGTAAACGCGC	VSP with INR
GL50803_0041401	+	2	21	1.01e-10	1.58e-07	GACTTAGGTAGTAAACGCGC	VSP
GL50803_0050130	+	2	21	1.01e-10	1.58e-07	GACTTAGGTAGTAAACGCGC	unspecified product (pVSP)
GL50803_00d111732	+	2	21	1.01e-10	1.58e-07	GACTTAGGTAGTAAACGCGC	unspecified product (pVSP)
GL50803_00d41401	+	2	21	1.01e-10	1.58e-07	GACTTAGGTAGTAAACGCGC	unspecified product (pVSP)
GL50803_0050163	+	15	34	1.05e-10	1.64e-07	CACTTAGGTAGTGAATGCTG	VSP
GL50803_00113163	+	12	31	1.52e-10	2.36e-07	CACTTAGGTAGTAAATGCTG	VSP
GL50803_00137744	+	15	34	1.87e-10	2.89e-07	TACTTAGGTAGTAAATGCGC	VSP
GL50803_00116477	+	2	21	1.94e-10	2.89e-07	GACTCAGGTAGTGAATGCTA	VSP
GL50803_0050013	+	2	21	1.94e-10	2.89e-07	GACTCAGGTAGTGAATGCTA	unspecified product (pVSP)
GL50803_0050032	+	2	21	1.94e-10	2.89e-07	GACTCAGGTAGTGAATGCTA	unspecified product (pVSP)
GL50803_0050033	+	2	21	1.94e-10	2.89e-07	GACTCAGGTAGTGAATGCTA	unspecified product (pVSP)
GL50803_0050035	+	2	21	1.94e-10	2.89e-07	GACTCAGGTAGTGAATGCTA	unspecified product (pVSP)
GL50803_0050036	+	2	21	1.94e-10	2.89e-07	GACTCAGGTAGTGAATGCTA	unspecified product (pVSP)
GL50803_0050038	+	2	21	1.94e-10	2.89e-07	GACTCAGGTAGTGAATGCTA	unspecified product (pVSP)
GL50803_0050323	+	2	21	1.94e-10	2.89e-07	GACTCAGGTAGTGAATGCTA	unspecified product (pVSP)
GL50803_0050408	+	2	21	1.94e-10	2.89e-07	GACTCAGGTAGTGAATGCTA	unspecified product (pVSP)
GL50803_0050489	+	2	21	1.94e-10	2.89e-07	GACTCAGGTAGTGAATGCTA	unspecified product (pVSP)
GL50803_00101074	+	3	22	2.09e-10	3.06e-07	GACTTAGATAGTAAATGCGT	VSP with INR
GL50803_00137612	+	3	22	2.09e-10	3.06e-07	GACTTAGATAGTAAATGCGT	VSP
GL50803_00137617	+	3	22	2.09e-10	3.06e-07	GACTTAGATAGTAAATGCGT	VSP
GL50803_00103142	+	5	24	2.16e-10	3.06e-07	TACTTAGGTAGTAAACGCAT	VSP with INR
GL50803_00112801	+	5	24	2.16e-10	3.06e-07	TACTTAGGTAGTAAACGCAT	VSP
GL50803_00112867	+	5	24	2.16e-10	3.06e-07	TACTTAGGTAGTAAACGCAT	VSP
GL50803_00137681	+	5	24	2.16e-10	3.06e-07	TACTTAGGTAGTAAACGCAT	VSP
GL50803_00137721	+	5	24	2.16e-10	3.06e-07	TACTTAGGTAGTAAACGCAT	VSP
GL50803_0033279	+	7	26	2.16e-10	3.06e-07	TACTTAGGTAGTAAACGCAT	VSP
GL50803_0050289	+	15	34	2.16e-10	3.06e-07	TACTTAGGTAGTAAACGCAT	VSP
GL50803_0050326	+	15	34	2.16e-10	3.06e-07	TACTTAGGTAGTAAACGCAT	unspecified product (pVSP)
GL50803_00d112801	+	5	24	2.16e-10	3.06e-07	TACTTAGGTAGTAAACGCAT	VSP
GL50803_0050235	+	2	21	2.23e-10	3.15e-07	GACTCAGGTAGTAAACGCGT	unspecified product (pVSP)
GL50803_00137618	+	9	28	2.45e-10	3.44e-07	CACTTAGGTAGTAAATGCGT	VSP
GL50803_00111732	+	2	21	2.58e-10	3.61e-07	GACTTAGGTAGTAAACGCAC	VSP
GL50803_0050229	+	2	21	2.63e-10	3.65e-07	GACTTAGATAGTAAACGCGT	VSP
GL50803_00d50229	+	2	21	2.63e-10	3.65e-07	GACTTAGATAGTAAACGCGT	VSP
GL50803_00112113	+	12	31	3.2e-10	4.37e-07	CACTTAGGTAGTAAACGCGT	VSP
GL50803_00137614	+	12	31	3.2e-10	4.37e-07	CACTTAGGTAGTAAACGCGT	VSP
GL50803_0029744	+	12	31	3.2e-10	4.37e-07	CACTTAGGTAGTAAACGCGT	unspecified product (pVSP)
GL50803_0050370	+	12	31	3.2e-10	4.37e-07	CACTTAGGTAGTAAACGCGT	VSP AS12
GL50803_0050375	+	12	31	3.2e-10	4.37e-07	CACTTAGGTAGTAAACGCGT	VSP
GL50803_0015123	+	2	21	3.26e-10	4.4e-07	GACTCAGGTAGTGAACGCTC	pVSP
GL50803_0033783	+	2	21	3.26e-10	4.4e-07	GACTCAGGTAGTGAACGCTC	pVSP
GL50803_0011470	+	3	22	3.5e-10	4.64e-07	GACTTAGGTAGTAAACACGT	VSP with INR
GL50803_00137714	+	3	22	3.5e-10	4.64e-07	GACTTAGGTAGTAAACACGT	VSP with INR
GL50803_0014331	+	2	21	3.5e-10	4.64e-07	GACTTAGGTAGTAAACACGT	VSP
GL50803_0016501	+	3	22	3.5e-10	4.64e-07	GACTTAGGTAGTAAACACGT	VSP with INR
GL50803_00d14331	+	2	21	3.5e-10	4.64e-07	GACTTAGGTAGTAAACACGT	VSP
GL50803_00d16501	+	3	22	3.5e-10	4.64e-07	GACTTAGGTAGTAAACACGT	VSP with INR
GL50803_0014831	+	3	22	4.09e-10	5.39e-07	GACTTAGGTAGTAAACGTGT	Variant-specific surface protein VSP4A1
GL50803_00103992	+	9	28	5.97e-10	7.53e-07	TACTTAGATAGTAAACGCGT	VSP
GL50803_00112647	+	7	26	5.97e-10	7.53e-07	TACTTAGATAGTAAACGCGT	VSP
GL50803_00113439	+	7	26	5.97e-10	7.53e-07	TACTTAGATAGTAAACGCGT	VSP with INR
GL50803_00134710	+	5	24	5.97e-10	7.53e-07	TACTTAGATAGTAAACGCGT	VSP
GL50803_00137740	+	17	36	5.97e-10	7.53e-07	TACTTAGATAGTAAACGCGT	VSP
GL50803_0038901	+	15	34	5.97e-10	7.53e-07	TACTTAGATAGTAAACGCGT	VSP with INR
GL50803_0050045	+	7	26	5.97e-10	7.53e-07	TACTTAGATAGTAAACGCGT	unspecified product (pVSP)
GL50803_0050359	+	5	24	5.97e-10	7.53e-07	TACTTAGATAGTAAACGCGT	VSP
GL50803_0050391	+	15	34	5.97e-10	7.53e-07	TACTTAGATAGTAAACGCGT	VSP
GL50803_0050392	+	7	26	5.97e-10	7.53e-07	TACTTAGATAGTAAACGCGT	VSP
GL50803_00d103992	+	9	28	5.97e-10	7.53e-07	TACTTAGATAGTAAACGCGT	VSP
GL50803_0014586	+	7	26	6.02e-10	7.53e-07	TACTTAGGTAGTAAATACGT	VSP with INR
GL50803_0040022	+	7	26	6.02e-10	7.53e-07	TACTTAGGTAGTAAATACGT	unspecified product (pVSP)
GL50803_0040023	+	7	26	6.02e-10	7.53e-07	TACTTAGGTAGTAAATACGT	unspecified product (pVSP)
GL50803_00d14586	+	7	26	6.02e-10	7.53e-07	TACTTAGGTAGTAAATACGT	VSP with INR
GL50803_0034357	+	2	21	6.07e-10	7.56e-07	GACTCAGGTAGTAAACGCGC	unspecified product (pVSP)
GL50803_0032890	+	3	22	6.59e-10	8.18e-07	GACTTAGATAGTAAACGCAT	unspecified product (pVSP)
GL50803_0013727	+	5	24	6.65e-10	8.22e-07	TACTTAGGTAGTGAATACTA	VSP
GL50803_0041227	+	7	26	6.83e-10	8.36e-07	TACTTAGGTAGTAAATGTGT	VSP
GL50803_0050379	+	7	26	6.83e-10	8.36e-07	TACTTAGGTAGTAAATGTGT	VSP
GL50803_0050381	+	7	26	6.83e-10	8.36e-07	TACTTAGGTAGTAAATGTGT	pVSP
GL50803_0050332	+	15	34	7.5e-10	9.15e-07	TACTTAGGTAGTAAATGGTT	High cysteine membrane protein (VSP)
GL50803_00115830	+	7	26	7.58e-10	9.18e-07	TACTTAGGTAGTAAACACGT	VSP with INR
GL50803_00115831	+	7	26	7.58e-10	9.18e-07	TACTTAGGTAGTAAACACGT	VSP with INR
GL50803_0015237	+	12	31	7.8e-10	9.42e-07	CACTTAGGTAGTAAACGCAT	unspecified product (pVSP)
GL50803_0014043	+	14	33	8.27e-10	9.95e-07	GACTTAGGTAGTAAACGTAG	VSP
GL50803_0011521	+	2	21	8.73e-10	1.04e-06	AACTTAGGTAGTAAACGCGT	VSP
GL50803_0087628	+	2	21	8.73e-10	1.04e-06	AACTTAGGTAGTAAACGCGT	VSP
GL50803_00d11521	+	2	21	8.73e-10	1.04e-06	AACTTAGGTAGTAAACGCGT	VSP
GL50803_0016472	+	2	21	1.06e-09	1.26e-06	GACTTAGGTAGTAAACGTGC	VSP
GL50803_00119706	+	5	24	1.16e-09	1.37e-06	TACTCAGGTAGTAAACGCAT	VSP
GL50803_00119707	+	5	24	1.16e-09	1.37e-06	TACTCAGGTAGTAAACGCAT	VSP
GL50803_0041626	+	7	26	1.19e-09	1.4e-06	TACTTAGATAGTAAATGCGC	VSP
GL50803_0097820	+	3	22	1.44e-09	1.68e-06	GACTTAAGTAGTAAACGCGT	unspecified product (pVSP)
GL50803_00d97820	+	3	22	1.44e-09	1.68e-06	GACTTAAGTAGTAAACGCGT	unspecified product (pVSP)
GL50803_00137752	+	9	28	1.94e-09	2.25e-06	TACTTAGGTAGTAAACGTAT	VSP
GL50803_0012993	+	5	24	2.24e-09	2.59e-06	TACTTAGGTAGCAAACGCTG	unspecified product (pVSP)
GL50803_00114162	+	14	33	2.35e-09	2.72e-06	GACTTAGTTAGTAAATGCAT	VSP
GL50803_0050345	+	7	26	3.78e-09	4.35e-06	TACTTAGATAGTAAACACGT	VSP
GL50803_005812	+	2	21	4.22e-09	4.85e-06	GATTTAGGTAGTAAACGCAT	VSP
GL50803_0050264	+	2	21	4.74e-09	5.43e-06	GACTCGGGTAGTGAATGTAT	unspecified product (pVSP)
GL50803_0050171	+	2	21	4.85e-09	5.53e-06	GACTTGGGTAGTGAATTCAT	unspecified product (pVSP)
GL50803_0050165	+	15	34	5.2e-09	5.9e-06	CACTTAGGTAGTAAACGTAT	VSP
GL50803_0050169	+	15	34	5.2e-09	5.9e-06	CACTTAGGTAGTAAACGTAT	VSP
GL50803_00114813	+	9	28	5.44e-09	6.16e-06	GACTTAGGTAGTGAATGGCT	VSP
GL50803_00137613	+	15	34	1.99e-08	2.23e-05	TACTTAGGTAGTAAACCGTC	VSP with INR
GL50803_0050483	+	15	34	1.99e-08	2.23e-05	TACTTAGGTAGTAAACCGTC	unspecified product
GL50803_00113512	+	12	31	3.32e-08	3.71e-05	TGCTCAGGTAGTAAATGTGT	High cysteine membrane protein Group 6
GL50803_0014783	+	12	31	3.32e-08	3.71e-05	TGCTCAGGTAGTAAATGTGT	High cysteine membrane protein
GL50803_00101589	+	15	34	6.65e-08	7.38e-05	TACTTAGATAGTAAACCGTC	High cysteine membrane protein
GL50803_00113797	+	7	26	6.65e-08	7.38e-05	TACTTAGATAGTAAACCGTC	VSP with INR
GL50803_0050116	+	3	22	8.77e-08	9.7e-05	AATTTAGGTAGTAAACGTGT	VSP
GL50803_00137691	+	3	22	1.02e-07	0.000112	GACTTAGATAATAAATATGT	High cysteine membrane protein
GL50803_0050162	+	2	21	1.4e-07	0.000154	GACTTAGATAATAACCGCAT	pVSP
GL50803_0050197	+	15	34	1.41e-07	0.000154	AACTTAGGTAGTAAATTGTC	unspecified product (pVSP)
GL50803_00115052	-	15	34	3.76e-07	0.000411	TACTCAGTAAGTAAACACGG	Multidrug resistance-associated protein 1	wrong orientation
GL50803_0010571	-	1	20	1.05e-06	0.00115	TAATTAGGGAGTAAATGCTA	unspecified product	wrong orientation
GL50803_00137695	+	10	29	2.25e-06	0.00244	TGCTGGGGTAGTAAACGTAC	Kinase, CMGC DYRK	very divergent motif
GL50803_0015535	-	11	30	5.21e-06	0.00564	ACTTTGGGTAGTGAATGGAG	putative Deoxyhypusine synthase	wrong orientation
GL50803_0027910	-	8	27	7.33e-06	0.00792	CCCTCAGATAGTAAATTTGG	Rhodanese like protein	wrong orientation
GL50803_009359	+	32	51	8.12e-06	0.00874	AATTTCGGTAGTGAACCTGG	unspecified product	too divergent
GL50803_0032701	+	10	29	8.21e-06	0.00882	TACTTATGCAATAAACGCAT	unspecified product	HCMP pseudo
GL50803_0018713	-	27	46	8.56e-06	0.00916	GACTTCGATAGTACATACAC	putative U6 snRNA-associated Sm-like protein LSm2	wrong orientation
GL50803_00114930	-	9	28	1.04e-05	0.0111	GACTTAGATAAAGAGCGCAG	High cysteine membrane protein Group 4	wrong orientation
GL50803_0016256	+	34	53	1.3e-05	0.0138	TAGTTTTGTAGTGAATGCTT	unspecified product	too divergent
GL50803_0028614	-	25	44	1.31e-05	0.0139	GATTGAGGTAGTAAAGGTGA	unspecified product	wrong orientation
GL50803_0010778	-	22	41	1.42e-05	0.015	TTCACAGGTAGTAAATTCTA	unspecified product	wrong orientation
GL50803_0016567	+	17	36	1.42e-05	0.015	TTCACAGGTAGTAAATTCTA	Protein phosphatase PP2A regulatory subunit A	too divergent
GL50803_0016318	-	21	40	2.04e-05	0.0214	TGTTCGGATAGTAAACAGCG	High cysteine membrane protein Group 1	wrong orientation
GL50803_00112017	-	33	52	2.05e-05	0.0214	GGCCTAGGTAGTAAATTGCC	unspecified product	wrong orientation
GL50803_00114044	-	33	52	2.05e-05	0.0214	GGCCTAGGTAGTAAATTGCC	unspecified product	wrong orientation
GL50803_0016963	-	12	31	2.66e-05	0.0277	AACTGTAGTAGTGAACGTTT	unspecified product	wrong orientation
GL50803_004687	+	19	38	2.68e-05	0.0278	AATTTTATTAGTAAATGCAG	unspecified product	too divergent
GL50803_0041512	+	15	34	3.12e-05	0.0323	TACTTAAGTAAAGAACTTGC	Flagella associated protein	too divergent
GL50803_0010708	-	6	25	3.14e-05	0.0324	CATTTAGGAAGTAACGACTG	Sir2 family protein	wrong orientation
GL50803_0014835	-	17	36	3.15e-05	0.0324	TACTTCGGTATTCAACGTTT	Kinase, NEK	wrong orientation
GL50803_0017313	+	23	42	3.22e-05	0.0331	GACTTAGATCATAAAATCTT	unspecified product	too divergent
GL50803_008322	-	8	27	3.39e-05	0.0347	TTCTTAGGCATTGAATGTTT	unspecified product	wrong orientation
GL50803_006291	+	12	31	4.24e-05	0.0433	AAATTGGGTTGTAAATTCAA	unspecified product	too divergent
GL50803_0016513	-	18	37	4.25e-05	0.0433	TAATGAAGTAATGAATACTT	putative membrane spanning protein	wrong orientation
GL50803_007896	+	6	25	4.33e-05	0.044	GTCTTTATTAGTAAATCCTT	26S proteasome non-ATPase regulatory subunit 7	too divergent
GL50803_009148	+	1	20	4.45e-05	0.045	TAGTGAAGAAGTGAATGCAA	SHIPPO repeat domain-containing protein	too divergent
GL50803_0050221	+	26	45	4.56e-05	0.0458	CTCATAGAGAGTGAATGCTT	High cysteine membrane protein Group 1	too divergent
GL50803_0050233	+	26	45	4.56e-05	0.0458	CTCATAGAGAGTGAATGCTT	High cysteine membrane protein Group 1	too divergent
GL50803_00d50221	+	26	45	4.56e-05	0.0458	CTCATAGAGAGTGAATGCTT	High cysteine membrane protein Group 1	too divergent
GL50803_0025075	-	4	23	4.64e-05	0.0464	TACTCAGCAAGTAAACGACG	unspecified product	wrong orientation
GL50803_0050428	+	1	20	4.83e-05	0.0482	TGACTTGGTAGTGAATGCTT	unspecified product	too divergent
GL50803_0015187	+	23	42	5.94e-05	0.0592	TGCTCAGCTAGTGAGTAGGT	Zinc finger domain-containing protein	too divergent
GL50803_0011043	+	7	26	6.16e-05	0.061	TCTTTTGGTAGTGAATTTGG	Fructose-bisphosphate aldolase	too divergent
GL50803_0015331	-	21	40	6.16e-05	0.061	TCTTTTGGTAGTGAATTTGG	unspecified product	wrong orientation
GL50803_0014492	+	28	47	6.69e-05	0.0659	TGCTTGTGCAGTAAACAGTC	unspecified product	too divergent
GL50803_0016504	-	18	37	6.72e-05	0.0659	TACTTAGATCATAAAAATTA	unspecified product	wrong orientation
GL50803_009605	+	18	37	6.72e-05	0.0659	TACTGGAAAAGTGAACTTGT	unspecified product	too divergent
GL50803_009913	-	5	24	6.72e-05	0.0659	GACTCAGGTAATCCATATAA	unspecified product	wrong orientation
GL50803_0050288	+	9	28	7.26e-05	0.0709	CAGTTAAGTAGTGAGCAGTA	pVSP	isolated pVSP
GL50803_009270	+	9	28	7.3e-05	0.0711	TGTTCATGTTGTAAATGCGC	Dual specificity protein phosphatase CDC14A	too distant
GL50803_008217	-	29	48	7.56e-05	0.0735	CACTCAAGGATTGAATGTAA	Uridine kinase	too distant
GL50803_0017190	+	1	20	7.76e-05	0.0752	TAACTTAGTAGTAAATGCTA	Eukaryotic peptide chain release factor subunit 1	too distant
GL50803_009062	-	1	20	7.84e-05	0.0757	AACTAGAAAAGTGAACTCTA	Long chain fatty acid CoA ligase 5	wrong orientation
GL50803_0040228	-	30	49	7.99e-05	0.077	AACTTAAATATTAACCTCAT	unspecified product	wrong orientation
GL50803_0016630	-	8	27	8.2e-05	0.0788	GACTAGGCAAGTAAACCGTC	unspecified product	wrong orientation
GL50803_0011677	-	22	41	8.36e-05	0.0802	GCTTTAGTTAGTAATTACAA	unspecified product	wrong orientation
GL50803_0029147	-	18	37	8.86e-05	0.0847	TACTCAGAAAACATATGGTG	High cysteine membrane protein	wrong orientation
GL50803_0060537	-	32	51	8.9e-05	0.0849	TAATTGAAATGTGAATGCAG	unspecified product	wrong orientation
GL50803_004356	+	13	32	8.92e-05	0.0849	TCCACTGGTAGTAAATCCGG	unspecified product	too distant
GL50803_009493	+	9	28	9.06e-05	0.0859	GATCTTAGTAGTGAATAGTG	Coiled-coil protein	too distant
GL50803_0015847	+	7	26	9.54e-05	0.0903	AACCCGGCTAGTAAATCCCT	unspecified product	too distant
GL50803_0015398	-	31	50	9.66e-05	0.0911	GACACAGGTATTGACCCTAT	Chaperone protein DnaJ	wrong orientation
