## Supplemental Table S13 for "Characterization of Cysteine-rich protein families of *Giardia lamblia* and their role during antigenic variation"

### Sheet: VSP
gene_id	peptide
GL50803_00101010	Not Unique
GL50803_00101074	Unique
GL50803_00101380	Not Unique
GL50803_00101496	Unique
GL50803_00101765	Unique
GL50803_00102178	Unique
GL50803_00102662	Not Unique
GL50803_00103142	Not Unique
GL50803_00103992	Unique
GL50803_00111732	Unique
GL50803_00112113	Unique
GL50803_00112207	Unique
GL50803_00112208	Unique
GL50803_00112693	Unique
GL50803_00112801	Unique
GL50803_00112867	Not Unique
GL50803_00113024	Unique
GL50803_00113163	Unique
GL50803_00113304	Unique
GL50803_00113357	Unique
GL50803_00113439	Unique
GL50803_00113450	Unique
GL50803_00113797	Unique
GL50803_00114162	Not Unique
GL50803_00114674	Unique
GL50803_0011470	Unique
GL50803_00114813	Not Unique
GL50803_00115047	Unique
GL50803_0011521	Unique
GL50803_00115742	Not Unique
GL50803_00115797	Unique
GL50803_00116477	Unique
GL50803_00119706	Not Unique
GL50803_00119707	Not Unique
GL50803_0013194	Unique
GL50803_0013390	Unique
GL50803_00134710	Unique
GL50803_00136003	Not Unique
GL50803_00136004	Not Unique
GL50803_00137604	Unique
GL50803_00137605	Unique
GL50803_00137606	Unique
GL50803_00137608	Unique
GL50803_00137612	Unique
GL50803_00137613	Unique
GL50803_00137614	Unique
GL50803_00137617	Unique
GL50803_00137618	Unique
GL50803_00137620	Unique
GL50803_00137681	Not Unique
GL50803_00137697	Unique
GL50803_00137707	Not Unique
GL50803_00137708	Not Unique
GL50803_00137714	Not Unique
GL50803_00137717	Unique
GL50803_00137721	Unique
GL50803_00137729	Unique
GL50803_00137740	Unique
GL50803_00137744	Unique
GL50803_00137752	Not Unique
GL50803_0014043	Unique
GL50803_0014331	Unique
GL50803_0014586	Unique
GL50803_0016472	Unique
GL50803_0016501	Unique
GL50803_00221693	Not Unique
GL50803_0032933	Unique
GL50803_0033279	Unique
GL50803_0037093	Unique
GL50803_0038901	Unique
GL50803_0040591	Not Unique
GL50803_0041227	Unique
GL50803_0041401	Not Unique
GL50803_0041472	Unique
GL50803_0041626	Not Unique
GL50803_004313	Not Unique
GL50803_0050064	Not Unique
GL50803_0050066	Not Unique
GL50803_0050070	Not Unique
GL50803_0050101	Not Unique
GL50803_0050143	Not Unique
GL50803_0050169	Not Unique
GL50803_0050181	Not Unique
GL50803_0050225	Not Unique
GL50803_0050229	Not Unique
GL50803_0050259	Unique
GL50803_0050289	Unique
GL50803_0050317	Not Unique
GL50803_0050332	Not Unique
GL50803_0050345	Unique
GL50803_0050359	Not Unique
GL50803_0050366	Not Unique
GL50803_0050375	Not Unique
GL50803_0050379	Unique
GL50803_0050391	Unique
GL50803_005812	Unique
GL50803_0087628	Unique
GL50803_0089315	Unique
GL50803_00d101765	Not Unique
GL50803_00d103992	Not Unique
GL50803_00d112208	Not Unique
GL50803_00d112801	Not Unique
GL50803_00d11521	Not Unique
GL50803_00d115797	Not Unique
GL50803_00d14586	Not Unique
GL50803_00d16501	Not Unique
GL50803_00d50229	Not Unique

### Sheet: CRMP
gene_id	peptide
GL50803_00101589	Unique
GL50803_00101805	Unique
GL50803_00101832	Unique
GL50803_00103454	Unique
GL50803_00103943	Unique
GL50803_00104087	Unique
GL50803_0010659	Unique
GL50803_00112126	Unique
GL50803_00112135	Unique
GL50803_00112305	Unique
GL50803_00112432	Unique
GL50803_00112584	Unique
GL50803_00112633	Unique
GL50803_00112673	Unique
GL50803_00112828	Unique
GL50803_0011309	Unique
GL50803_00113213	Not Unique
GL50803_00113297	Not Unique
GL50803_00113319	Unique
GL50803_00113416	Not Unique
GL50803_00113512	Unique
GL50803_00113531	Unique
GL50803_00113723	Unique
GL50803_00113801	Not Unique
GL50803_00113836	Not Unique
GL50803_00113987	Unique
GL50803_00114042	Unique
GL50803_00114180	Unique
GL50803_00114470	Unique
GL50803_00114626	Unique
GL50803_00114852	Unique
GL50803_00114891	Not Unique
GL50803_00114930	Unique
GL50803_00114991	Unique
GL50803_00115066	Unique
GL50803_0011692	Unique
GL50803_0011772	Unique
GL50803_00137672	Unique
GL50803_00137691	Not Unique
GL50803_00137715	Unique
GL50803_00137727	Unique
GL50803_0014017	Unique
GL50803_0014086	Unique
GL50803_0014225	Unique
GL50803_0015008	Unique
GL50803_0015250	Unique
GL50803_0015317	Unique
GL50803_0015450	Unique
GL50803_0016158	Unique
GL50803_0016318	Unique
GL50803_0016374	Unique
GL50803_0016454	Unique
GL50803_0016716	Unique
GL50803_0016721	Unique
GL50803_0016842	Unique
GL50803_0016936	Unique
GL50803_0017328	Unique
GL50803_0017476	Unique
GL50803_0021321	Unique
GL50803_0022547	Unique
GL50803_0024880	Unique
GL50803_0025238	Unique
GL50803_0025816	Unique
GL50803_0026981	Not Unique
GL50803_0027717	Unique
GL50803_0039904	Unique
GL50803_0041942	Unique
GL50803_0050380	Unique
GL50803_0060030	Not Unique
GL50803_006372	Unique
GL50803_006509	Unique
GL50803_006679	Unique
GL50803_007715	Unique
GL50803_008733	Unique
GL50803_0087706	Not Unique
GL50803_0091099	Unique
GL50803_0094510	Unique
GL50803_009620	Unique
GL50803_00d15250	Not Unique
GL50803_00d26981	Not Unique

### Sheet: SCRP
gene_id	peptide
GL50803_0010330	Unique
GL50803_00113038	Unique
GL50803_00113268	Unique
GL50803_00114815	Unique
GL50803_0012063	Unique
GL50803_0014573	Unique
GL50803_0016322	Unique
GL50803_0016477	Unique
GL50803_0016833	Unique
GL50803_0029147	Unique
GL50803_008687	Unique
GL50803_0092495	Unique
GL50803_009276	Unique
GL50803_0095162	Unique
